# Helical ensembles out-perform ideal helices in Molecular Replacement

**DOI:** 10.1101/2020.06.16.154690

**Authors:** Filomeno Sánchez Rodríguez, Adam J. Simpkin, Owen R. Davies, Ronan M. Keegan, Daniel J. Rigden

**Affiliations:** Institute of Structural, Molecular and Integrative Biology, University of Liverpool, Liverpool L69 7ZB, England; Life Science, Diamond Light Source, Harwell Science and Innovation Campus, Didcot, Oxfordshire OX11 0DE, England; Institute for Cell and Molecular Biosciences, Newcastle University, Framlington Place, Newcastle upon Tyne NE2 4HH, England; UKRI-STFC, Rutherford Appleton Laboratory, Research Complex at Harwell, Didcot OX11 0FA, England

## Abstract

The conventional approach in molecular replacement (MR) is the use of a related structure as a search model. However, this is not always possible as the availability of such structures can be scarce for poorly characterised families of proteins. In these cases, alternative approaches can be explored, such as the use of small ideal fragments that share high albeit local structural similarity with the unknown protein. Earlier versions of *AMPLE* enabled the trialling of a library of ideal helices, which worked well for largely helical proteins at suitable resolution. Here we explore the performance of libraries of helical ensembles created by clustering helical segments. The impacts of different B-factor treatments and different degrees of structural heterogeneity are explored. We observed a 30% increase in the number of solutions obtained by *AMPLE* when using this new set of ensembles compared to performance with ideal helices. The boost of performance was notable across three different folds: transmembrane, globular and coiled-coil structures. Furthermore, the increased effectiveness of these ensembles was coupled to a reduction of the time required by *AMPLE* to reach a solution. *AMPLE* users can now take full advantage of this new library of search models by activating the “helical ensembles” mode.
