## Supplementary Table 1 for "Helical ensembles out-perform ideal helices in Molecular Replacement"

### Sheet: Sheet1
Target data
PDB Code	eLLG	No. residues in ASU	Resolution	Space group
5xef	241.7	123	2	P62
4bpm	137.3	178	2	H 3 2
5o0t	133.1	206	2	P 21 21 21
1xio	90.3	261	2	C 2 2 21
5mlz	81.9	374	2	C 2 2 21
5guf	74.9	182	2.39	C 2 2 21
5jki	72.1	222	2.25	I 2 2 2
5eik	71.6	258	2.3	H 3 2
5wuf	67.6	249	2.4	H 3 2
3x3b	66.7	290	2.3	I 2 2 2
4pgs	65.6	217	2.5	P 65 2 2
6cb2	63	293	2	C 2 2 2
3cn5	63	304	2	I 4
2uuh	62.9	165	2.15	F 2 3
5hxc	59.5	304	2.1	P 21 21 21
4njn	59.3	211	2.4	H 3 2
6a2j	59	309	2.2	H 3
5xj6	53.7	201	2.37	P 2 21 21
3zux	51.7	332	2.2	P 41 2 2
6i6b	51	203	2.59	C 2 2 21
5t77	45.9	475	2	C 1 2 1
4wmz	40.8	539	2	P 1 21 1
3gia	40.5	444	2.32	C 1 2 1
3m78	40.1	314	2.6	H 3
3hd6	38.6	490	2.9	P 63
3f3a	38.1	519	2	C 1 2 1
5xls	37.5	435	2.5	C 2 2 21
6euq	36.5	419	2.2	C 1 2 1
4ri2	34.4	424	2.35	P 21 21 21
4rym	34.3	181	2.8	P 21 21 21
5tsa	32.6	309	2.4	I 1 2 1
6bd4	32	420	2.4	C 2 2 21
5xpd	26.7	293	2.78	C 1 2 1
5zle	26	292	2.6	C 1 2 1
