## Supplementary Table 2 for "Helical ensembles out-perform ideal helices in Molecular Replacement"

### Sheet: Sheet1
Target data
PDB ID	eLLG	No. residues in ASU	Resolution	Space group
3a1b	133.3	159	2.29	P 41 21 2
5ugw	98.3	175	2.31	P 3 2 1
3klu	87.5	157	2.2	P 65
3hc7	85.6	254	2	P 43 21 2
6omt	80.5	232	2.05	P 6
4mhl	75.1	177	2.08	P 21 21 2
5ubd	74.1	260	2	P 1
3cs1	73.9	219	2	P 21 21 21
3gud	66.7	258	2.2	P 3
4hw0	64.4	312	2	P 21 2 2
3vp7	56.7	220	2.3	P 41 21 2
4hwg	56.3	385	2	H 3 2
2b51	55.1	468	2.04	P 41 21 2
5z2i	54.8	315	2.14	P 1 21 1
2e2e	54.8	354	2.04	P 1 21 1
3ly9	50	372	2.2	P 32 2 1
3kq5	46.4	393	2	C 1 2 1
3kkd	44.3	474	2.09	C 1 2 1
4uur	44.3	290	2.2	P 21 21 21
5mq8	44.2	362	2.25	P 21 21 21
3n1b	41.6	282	2.39	C 1 2 1
4ecg	41.2	381	2.29	I 41
3b5k	37.1	226	2.5	P 1 21 1
3wlr	35.8	609	2.2	P 43 21 2
5ck0	33.5	626	1.99	P 6 2 2
2zb9	33.4	428	2.24	P 1 21 1
5k7h	32.4	462	2.35	P 61
3mlg	32.2	378	2.29	P 21 21 21
4fp4	28.4	570	2	P 1 21 1
5v41	26.6	572	2.05	P 21 21 2
1q14	26.8	361	2.49	H 3 2
