## Supplementary Table 3 for "Helical ensembles out-perform ideal helices in Molecular Replacement"

### Sheet: Sheet1
Target data
PDB ID	eLLG	No. residues in ASU	Resolution	Space group
3hfe	586.1	62	1.7	C 1 2 1
4dzk	412.4	32	1.79	P 3 2 1
3v86	262.8	27	2.91	P 3 2 1
1g1j	261.7	86	1.86	P 21 21 2
1nhl	226.1	54	2.3	P 41 21 2
3h7z	194.5	61	2.51	P 63
1y66	181.3	208	1.65	P 21 21 21
1m5i	179.5	125	2	P 32 2 1
3q8t	160.4	192	1.9	C 1 2 1
1aa0	125.5	113	2.2	H 3 2
1wyy	118.8	149	2.21	H 3
3trt	92.8	154	2.3	I 2 2 2
1m3w	87.9	96	2.8	P 1 21 1
1x8y	85.9	172	2.2	P 65 2 2
3t97	81.5	129	2.8	P 21 21 21
1deb	68.6	162	2.4	P 65 2 2
1uii	62.3	332	2	P 21 21 21
1t3j	52.4	192	2.5	F 41 3 2
1htn	47.9	182	2.8	H 3
2nrj	47.7	346	2.03	C 1 2 1
1ic2	47.3	405	2	P 1
2efr	46.2	620	1.8	P 1
2v71	41.7	378	2.24	C 1 2 1
2fxm	39.9	258	2.7	C 2 2 21
3s4r	36.9	279	2.45	H 3 2
1env	31.1	246	2.6	H 3 2
1hvv	28.1	450	2.4	P 31 2 1
1jad	23.8	502	2.4	P 1
1pl5	23.7	426	2.5	P 65
1no4	23.1	679	2.2	P 21 21 2
1s35	22.9	428	2.4	P 41 21 2
4qkv	22	333	3	P 21 21 21
4u5t	21.3	195	3.3	P 61
6gbr	21.3	284	3.15	P 21 21 21
1gk4	20.7	672	2.3	I 2 2 2
1gmj	20.3	504	2.23	P 1 21 1
1d7m	18.5	404	2.7	P 21 21 21
2p2u	16	513	2.75	P 21 21 2
3mqb	13.3	363	3.2	C 1 2 1
3vir	11.9	595	2.7	C 1 2 1
6bri	11.8	416	3.27	P 31 21 1
1fu1	7.15749	1015	2.7	C 1 2 1
3cvf	6.55911	1027	2.9	P 65
1qu7	5.06046	1135	2.6	P 3 21
1cii	4.55884	1204	3	C 2 2 21
4gkw	4.14826	835	3.3	P 61
