## Supplementary Table 4 for "Helical ensembles out-perform ideal helices in Molecular Replacement"

### Sheet: Sheet1
	10 Residues		15 Residues		20 Residues		25 Residues		30 Residues		35 Residues		40 Residues
Model Number	Heterogeneous	Homogeneous	Heterogeneous	Homogeneous	Heterogeneous	Homogeneous	Heterogeneous	Homogeneous	Heterogeneous	Homogeneous	Heterogeneous	Homogeneous	Heterogeneous	Homogeneous
1	Ideal Helix	Ideal Helix	Ideal Helix	Ideal Helix	Ideal Helix	Ideal Helix	Ideal Helix	Ideal Helix	Ideal Helix	Ideal Helix	Ideal Helix	Ideal Helix	Ideal Helix	Ideal Helix
2	3DZY:E [688-697]	2MJR:A [1-10]	4S0R:R [746-760]	5JHC:Y [0-14]	4IRV:E [746-765]	5EZA:B [12-31]	1M45:B [806-830]	3F4Y:C [6-30]	5HKN:B [1-30]	3F4Y:C [3-32]	1KD9:F [1-35]	3GWO:B [15-49]	1JEK:A [546-585]	3GWO:B [13-52]
3	1UHL:D [604-613]	3RQE:E [5-14]	4XBE:P [671-685]	3C4M:C [16-30]	4QMF:C [144-163]	5EZC:B [12-31]	4DAC:B [1-25]	5CWT:D [23-47]	5ET3:B [1-30]	5CWT:D [20-49]	4B86:I [216-250]	5CWT:C [15-49]	4WBA:C [95-134]	5CWT:C [13-53
4	1YYE:C [604-613]	2MJS:A [1-10]	4XC1:P [671-685]	4ZIG:B [80-94]	4IRV:F [746-765]	4PNA:D [12-31]	4UQ8:q [1-25]	4PAS:A [773-797]	1SWI:C [1-30]	4PAS:A [770-799]	3O40:B [2-35]	3VYI:H [223-257]	3MIW:H [95-134]	3VYI:H [221-260]
5	1X7J:C [604-613]	4IJ8:I [4-13]	1DN3:A [1-15]	4O46:M [7-21]	1U0I:A [1-20]	5EZ8:C [12-31]	1PYH:T [13-37]	2QDQ:A [2501-2525]	3CK4:H [2-31]	2QDQ:A [2498-2527]	5BN0:B [546-580]	1JEK:A [548-582]	3VYI:I [220-259]	1JEK:A [546-585]
