## Supplementary Table 5 for "Helical ensembles out-perform ideal helices in Molecular Replacement"

### Sheet: Sheet1
Target data						MR trial									Coiled-Coil PHENIX AUTOBUILD
PDB Code	eLLG	Residues / ASU	Resolution	Space group	Fold	Search Model	LLG	TFZ	Map CC	Rfactor	Rfree	Shelxe CC	Shelxe ACL	Solution	NCS	Residues Built	Residues Placed	R	Rfree	Map CC	Solution
1aa0	125.5	113	2.2	H 3 2	Coiled-Coil	PolyAla-15	332	6	0.343	0.5275	0.5295	31.74	10	N/A	No	58	7	0.45	0.5	0.427	No
1aa0	125.5	113	2.2	H 3 2	Coiled-Coil	Ensemble-10 Bfactor-4 Homogeneous	248	10.6	0.352	0.5405	0.544	31.23	14	N/A	Yes	69	0	0.49	0.55	0.188	No
1cii	4.5	1204	3	C 2 2 21	Coiled-Coil	PolyAla-35	260	7.3	0.007	0.5067	N/A	15.65	7	No	N/A	N/A	N/A	N/A	N/A	N/A	N/A
1cii	4.5	1204	3	C 2 2 21	Coiled-Coil	Ensemble-25 Bfactor-1 Heterogeneous	355	7.5	0	0.4886	N/A	15.66	7	No	N/A	N/A	N/A	N/A	N/A	N/A	N/A
1d7m	18.5	404	2.7	P 21 21 21	Coiled-Coil	PolyAla-15	308	7	0.043	0.5577	0.5648	18.4	8	No	N/A	N/A	N/A	N/A	N/A	N/A	N/A
1d7m	18.5	404	2.7	P 21 21 21	Coiled-Coil	Ensemble-35 Bfactor-1 Heterogeneous	231	14.2	0.242	0.5311	0.5647	38.33	14	N/A	Yes	140	36	0.35	0.4	0.57	Yes
1deb	68.6	162	2.4	P 65 2 2	Coiled-Coil	PolyAla-15	266	14.4	0.45	0.5121	0.5676	49.3	44	N/A	No	89	43	0.27	0.34	0.758	Yes
1deb	68.6	162	2.4	P 65 2 2	Coiled-Coil	Ensemble-15 Bfactor-4 Heterogeneous	227	12.9	0.454	0.5051	0.5361	50.1	31	N/A	No	95	43	0.27	0.33	0.757	Yes
1env	31.1	246	2.6	H 3 2	Coiled-Coil	PolyAla-15	1072	9.6	0.493	0.4566	N/A	45.45	33	N/A	No	71	0	0.43	0.47	0.296	No
1env	31.1	246	2.6	H 3 2	Coiled-Coil	Ensemble-15 Bfactor-1 Homogeneous	1021	21.4	0.432	0.5041	N/A	44.97	18	N/A	No	57	0	0.41	0.44	0.33	No
1fu1	7.15749	1015	2.7	C 1 2 1	Coiled-Coil	PolyAla-5	408	7.3	0.008	0.5587	0.5417	17.15	9	No	N/A	N/A	N/A	N/A	N/A	N/A	N/A
1fu1	7.15749	1015	2.7	C 1 2 1	Coiled-Coil	Ensemble-10 Bfactor-1 Homogeneous	740	7	0.026	0.5303	0.5449	18.76	9	No	N/A	N/A	N/A	N/A	N/A	N/A	N/A
1g1j	261.7	86	1.86	P 21 21 2	Coiled-Coil	PolyAla-30	108	9.1	0.007	0.5597	0.5739	35.2	19	N/A	No	67	0	0.4	0.5	0.061	No
1g1j	261.7	86	1.86	P 21 21 2	Coiled-Coil	Ensemble-15 Bfactor-2 Homogeneous	187	9.7	-0.005	0.5493	0.5412	35.18	16	N/A	No	51	0	0.41	0.49	0.061	No
1gk4	20.7	672	2.3	I 2 2 2	Coiled-Coil	PolyAla-10	142	9.9	0	0.5805	0.5765	15.83	11	No	N/A	N/A	N/A	N/A	N/A	N/A	N/A
1gk4	20.7	672	2.3	I 2 2 2	Coiled-Coil	Ensemble-25 Bfactor-2 Homogeneous	253	7.3	0.021	0.5824	0.5824	16.43	10	No	N/A	N/A	N/A	N/A	N/A	N/A	N/A
1gmj	20.3	504	2.23	P 1 21 1	Coiled-Coil	PolyAla-15	781	12	0.39	0.5247	0.5283	27.71	13	N/A	Yes	83	18	0.42	0.43	0.447	No
1gmj	20.3	504	2.23	P 1 21 1	Coiled-Coil	Ensemble-20 Bfactor-1 Heterogeneous	886	17.2	0.407	0.5025	0.5055	31.72	11	N/A	Yes	117	109	0.35	0.39	0.619	Yes
1htn	47.9	182	2.8	H 3	Coiled-Coil	PolyAla-10	363	6.5	0.04	0.4513	N/A	21.84	8	No	N/A	N/A	N/A	N/A	N/A	N/A	N/A
1htn	47.9	182	2.8	H 3	Coiled-Coil	Ensemble-10 Bfactor-2 Heterogeneous	321	5.6	0.014	0.4883	N/A	22.07	8	No	N/A	N/A	N/A	N/A	N/A	N/A	N/A
1hvv	28.1	450	2.4	P 31 2 1	Coiled-Coil	PolyAla-15	243	7.9	0.005	0.5551	0.5681	19.38	7	No	N/A	N/A	N/A	N/A	N/A	N/A	N/A
1hvv	28.1	450	2.4	P 31 2 1	Coiled-Coil	Ensemble-25 Bfactor-3 Homogeneous	295	13.2	0.355	0.533	0.5547	47.3	45	N/A	No	227	213	0.24	0.28	0.805	Yes
1ic2	47.3	405	2	P 1	Coiled-Coil	PolyAla-15	944	17.3	0.392	0.5106	0.53	49.2	55	N/A	No	248	217	0.29	0.33	0.725	Yes
1ic2	47.3	405	2	P 1	Coiled-Coil	Ensemble-5 Bfactor-1 Homogeneous	1236	16.1	0.384	0.5046	0.5182	48.44	37	N/A	Yes	274	164	0.31	0.34	0.696	Yes
1jad	23.8	502	2.4	P 1	Coiled-Coil	PolyAla-30	211	8.5	0.155	0.4935	0.5213	19.64	13	No	N/A	N/A	N/A	N/A	N/A	N/A	N/A
1jad	23.8	502	2.4	P 1	Coiled-Coil	Ensemble-30 Bfactor-2 Homogeneous	865	7.7	0.326	0.4981	0.5084	27.39	16	N/A	No	290	68	0.37	0.4144	0.47	No
1m3w	87.9	96	2.8	P 1 21 1	Coiled-Coil	PolyAla-10	178	7.3	0.347	0.5268	0.5479	40.06	9	N/A	Yes	65	0	0.36	0.48	0.421	No
1m3w	87.9	96	2.8	P 1 21 1	Coiled-Coil	Ensemble-15 Bfactor-4 Heterogeneous	178	9	0.333	0.5093	0.5372	36.27	11	N/A	No	88	7	0.36	0.53	0.265	No
1m5i	179.5	125	2	P 32 2 1	Coiled-Coil	PolyAla-20	528	17.6	0.483	0.4635	0.4772	51.01	49	N/A	No	95	83	0.27	0.33	0.726	Yes
1m5i	179.5	125	2	P 32 2 1	Coiled-Coil	Ensemble-25 Bfactor-4 Homogeneous	535	17.9	0.463	0.4613	9.4799	51.45	50	N/A	No	95	72	0.27	0.33	0.747	Yes
1nhl	226.1	54	2.3	P 41 21 2	Coiled-Coil	PolyAla-15	268	11.1	0.57	0.4744	0.5063	53.22	41	N/A	Yes	54	38	0.29	0.42	0.711	Yes
1nhl	226.1	54	2.3	P 41 21 2	Coiled-Coil	Ensemble-15 Bfactor-3 Homogeneous	320	12.6	0.606	0.4441	0.458	54.99	42	N/A	No	53	35	0.29	0.4	0.729	Yes
1no4	23.1	679	2.2	P 21 21 2	Coiled-Coil	PolyAla-10	796	14.9	0.373	0.5273	0.5423	45.59	60	N/A	No	279	279	0.23	0.24	0.794	Yes
1no4	23.1	679	2.2	P 21 21 2	Coiled-Coil	Ensemble-10 Bfactor-3 Homogeneous	762	14.1	0.387	0.53	0.5332	46.17	60	N/A	No	281	281	0.23	0.24	0.789	Yes
1pl5	23.7	426	2.5	P 65	Coiled-Coil	PolyAla-15	2555	14.3	0.583	0.4458	0.4534	46.03	31	N/A	Yes	142	124	0.24	0.26	0.781	Yes
1pl5	23.7	426	2.5	P 65	Coiled-Coil	Ensemble-30 Bfactor-3 Homogeneous	2146	38	0.565	0.4472	0.4634	46.06	39	N/A	Yes	133	124	0.25	0.27	0.782	Yes
1q14	26.8	361	2.49	H 3 2	Globular	PolyAla-10	236	6.6	-0.004	0.5388	0.5618	16.59	9	No	N/A	N/A	N/A	N/A	N/A	N/A	N/A
1q14	26.8	361	2.49	H 3 2	Globular	Ensemble-15 Bfactor-2 Heterogeneous	428	6.2	0.037	0.5047	0.5554	19.92	7	No	N/A	N/A	N/A	N/A	N/A	N/A	N/A
1qu7	5	1135	2.6	P 3 21	Coiled-Coil	PolyAla-5	39	12.8	-0.001	0.565	0.5542	23.42	8	No	N/A	N/A	N/A	N/A	N/A	N/A	N/A
1qu7	5	1135	2.6	P 3 21	Coiled-Coil	Ensemble-20 Bfactor-4 Homogeneous	199	14.3	0.003	0.5732	0.5724	23.53	8	No	N/A	N/A	N/A	N/A	N/A	N/A	N/A
1s35	22.9	428	2.4	P 41 21 2	Coiled-Coil	PolyAla-15	150	7	0.045	0.5342	0.543	14.16	12	No	N/A	N/A	N/A	N/A	N/A	N/A	N/A
1s35	22.9	428	2.4	P 41 21 2	Coiled-Coil	Ensemble-25 Bfactor-4 Heterogeneous	515	11.3	0.445	0.4642	0.4851	43.26	31	N/A	No	186	166	0.26	0.3	0.773	Yes
1t3j	52.4	192	2.5	F 41 3 2	Coiled-Coil	PolyAla-15	959	20	0.509	0.4877	0.4908	52.51	61	N/A	No	60	60	0.28	0.3	0.552	Yes
1t3j	52.4	192	2.5	F 41 3 2	Coiled-Coil	Ensemble-15 Bfactor-4 Heterogeneous	455	14.1	0.398	0.5002	0.5015	52.97	60	N/A	No	64	60	0.26	0.3	0.564	Yes
1uii	62.3	332	2	P 21 21 21	Coiled-Coil	PolyAla-10	1205	21.1	0.513	0.4902	0.5042	52.95	60	N/A	No	117	59	0.24	0.26	0.83	Yes
1uii	62.3	332	2	P 21 21 21	Coiled-Coil	Ensemble-15 Bfactor-1 Homogeneous	1011	19.7	0.511	0.4843	0.4792	52.35	62	N/A	No	116	58	0.24	0.26	0.819	Yes
1wyy	118.8	149	2.21	H 3	Coiled-Coil	PolyAla-15	776	12.3	0.543	0.4563	0.4846	37.22	19	N/A	Yes	136	20	0.37	0.42	0.543	Yes
1wyy	118.8	149	2.21	H 3	Coiled-Coil	Ensemble-20 Bfactor-4 Homogeneous	689	9.3	0.523	0.4738	0.4688	39.92	43	N/A	Yes	180	152	0.3	0.35	0.68	Yes
1x8y	85.9	172	2.2	P 65 2 2	Coiled-Coil	PolyAla-15	757	23.2	0.509	0.4939	0.477	50.88	56	N/A	Yes	56	52	0.29	0.33	0.703	Yes
1x8y	85.9	172	2.2	P 65 2 2	Coiled-Coil	Ensemble-15 Bfactor-4 Heterogeneous	623	21.1	0.526	0.4794	0.4775	52.63	58	N/A	Yes	56	50	0.28	0.31	0.705	Yes
1xio	90.3	261	2	C 2 2 21	Transmembrane	PolyAla-20	682	13.9	0.4	0.5011	0.5176	49.01	72	Yes	N/A	N/A	N/A	N/A	N/A	N/A	N/A
1xio	90.3	261	2	C 2 2 21	Transmembrane	Ensemble-25 Bfactor-2 Homogeneous	841	14.9	0.414	0.492	0.5027	49.55	108	Yes	N/A	N/A	N/A	N/A	N/A	N/A	N/A
1y66	181.3	208	1.65	P 21 21 21	Coiled-Coil	PolyAla-15	318	12.3	0.298	0.5574	0.5684	46.31	41	N/A	No	154	137	0.32	0.36	0.796	Yes
1y66	181.3	208	1.65	P 21 21 21	Coiled-Coil	Ensemble-15 Bfactor-1 Homogeneous	405	13.6	0.3	0.5493	0.5546	47.14	41	N/A	No	160	112	0.34	0.37	0.785	Yes
2b51	55.1	468	2.04	P 41 21 2	Globular	PolyAla-15	36	7	0.006	0.5803	0.5828	14.62	13	No	N/A	N/A	N/A	N/A	N/A	N/A	N/A
2b51	55.1	468	2.04	P 41 21 2	Globular	Ensemble-25 Bfactor-2 Homogeneous	39	7.4	0.004	0.5895	0.6009	15.28	14	No	N/A	N/A	N/A	N/A	N/A	N/A	N/A
2e2e	54.8	354	2.04	P 1 21 1	Globular	PolyAla-25	151	9.5	0.24	0.5262	0.5532	41.99	43	Yes	N/A	N/A	N/A	N/A	N/A	N/A	N/A
2e2e	54.8	354	2.04	P 1 21 1	Globular	Ensemble-15 Bfactor-1 Heterogeneous	892	13.6	0.453	0.481	0.4868	41.99	29	Yes	N/A	N/A	N/A	N/A	N/A	N/A	N/A
2efr	46.2	620	1.8	P 1	Coiled-Coil	PolyAla-25	788	12.1	0.212	0.5359	0.5349	27.67	18	N/A	No	300	38	0.4	0.43	0.414	No
2efr	46.2	620	1.8	P 1	Coiled-Coil	Ensemble-25 Bfactor-1 Homogeneous	1008	13.1	0.204	0.547	0.5509	20.54	14	No	N/A	N/A	N/A	N/A	N/A	N/A	N/A
2fxm	39.9	258	2.7	C 2 2 21	Coiled-Coil	PolyAla-15	204	10.1	0.024	0.5625	0.6095	24.83	7	No	N/A	N/A	N/A	N/A	N/A	N/A	N/A
2fxm	39.9	258	2.7	C 2 2 21	Coiled-Coil	Ensemble-40 Bfactor-2 Homogeneous	427	5.4	0.019	0.5374	0.5898	28.65	11	No	N/A	N/A	N/A	N/A	N/A	N/A	N/A
2nrj	47.7	346	2.03	C 1 2 1	Coiled-Coil	PolyAla-25	466	5.6	0.36	0.4723	0.4724	45.11	70	N/A	No	266	266	0.26	0.32	0.805	Yes
2nrj	47.7	346	2.03	C 1 2 1	Coiled-Coil	Ensemble-30 Bfactor-3 Homogeneous	615	9.4	0.413	0.4726	0.4765	46.88	73	N/A	Yes	286	271	0.25	0.29	0.765	Yes
2p2u	16	513	2.75	P 21 21 2	Coiled-Coil	PolyAla-35	173	6.2	0.007	0.5864	0.5875	16.14	10	No	N/A	N/A	N/A	N/A	N/A	N/A	N/A
2p2u	16	513	2.75	P 21 21 2	Coiled-Coil	Ensemble-10 Bfactor-4 Homogeneous	454	6.4	0.019	0.546	0.547	19.11	10	No	N/A	N/A	N/A	N/A	N/A	N/A	N/A
2uuh	62.9	165	2.15	F 2 3	Transmembrane	PolyAla-25	755	13.9	0.452	0.4621	0.4669	47.59	77	Yes	N/A	N/A	N/A	N/A	N/A	N/A	N/A
2uuh	62.9	165	2.15	F 2 3	Transmembrane	Ensemble-25 Bfactor-3 Homogeneous	985	19	0.485	0.4629	0.454	47.25	52	Yes	N/A	N/A	N/A	N/A	N/A	N/A	N/A
2v71	41.7	378	2.24	C 1 2 1	Coiled-Coil	PolyAla-15	189	13.4	0.014	0.5674	0.5398	20.35	11	No	N/A	N/A	N/A	N/A	N/A	N/A	N/A
2v71	41.7	378	2.24	C 1 2 1	Coiled-Coil	Ensemble-40 Bfactor-1 Heterogeneous	263	11.6	0.033	0.5666	0.5491	20.43	10	No	N/A	N/A	N/A	N/A	N/A	N/A	N/A
2zb9	33.4	428	2.24	P 1 21 1	Globular	PolyAla-25	60	7.8	0.015	0.5668	0.586	15.53	12	No	N/A	N/A	N/A	N/A	N/A	N/A	N/A
2zb9	33.4	428	2.24	P 1 21 1	Globular	Ensemble-10 Bfactor-1 Homogeneous	231	6.6	0.019	0.5429	0.5786	16.76	10	No	N/A	N/A	N/A	N/A	N/A	N/A	N/A
3a1b	133.3	159	2.29	P 41 21 2	Globular	PolyAla-15	63	7.3	0.016	0.6018	0.6088	17.12	13	No	N/A	N/A	N/A	N/A	N/A	N/A	N/A
3a1b	133.3	159	2.29	P 41 21 2	Globular	Ensemble-10 Bfactor-2 Homogeneous	248	6	0.049	0.5658	0.6106	18.45	11	No	N/A	N/A	N/A	N/A	N/A	N/A	N/A
3b5k	37.1	226	2.5	P 1 21 1	Globular	PolyAla-15	302	8.2	0.459	0.4757	0.5148	34.32	13	Yes	N/A	N/A	N/A	N/A	N/A	N/A	N/A
3b5k	37.1	226	2.5	P 1 21 1	Globular	Ensemble-15 Bfactor-4 Heterogeneous	276	7.9	0.456	0.4735	0.5085	34.15	14	Yes	N/A	N/A	N/A	N/A	N/A	N/A	N/A
3cn5	63	304	2	I 4	Transmembrane	PolyAla-15	526	10.7	0.403	0.4869	N/A	52.81	74	Yes	N/A	N/A	N/A	N/A	N/A	N/A	N/A
3cn5	63	304	2	I 4	Transmembrane	Ensemble-30 Bfactor-1 Homogeneous	398	14.1	0.33	0.4796	N/A	54.01	75	Yes	N/A	N/A	N/A	N/A	N/A	N/A	N/A
3cs1	73.9	219	2	P 21 21 21	Globular	PolyAla-10	83	7	0.007	0.5579	0.5391	13.26	9	No	N/A	N/A	N/A	N/A	N/A	N/A	N/A
3cs1	73.9	219	2	P 21 21 21	Globular	Ensemble-15 Bfactor-1 Heterogeneous	351	6.2	0.294	0.4974	0.4817	36.19	20	Yes	N/A	N/A	N/A	N/A	N/A	N/A	N/A
3cvf	6.5	1027	2.9	P 65	Coiled-Coil	PolyAla-15	104	13.6	0.031	0.5423	0.5515	22.44	7	No	N/A	N/A	N/A	N/A	N/A	N/A	N/A
3cvf	6.5	1027	2.9	P 65	Coiled-Coil	Ensemble-30 Bfactor-2 Heterogeneous	385	12.1	0.009	0.5242	o.5307	24.14	7	No	N/A	N/A	N/A	N/A	N/A	N/A	N/A
3f3a	38.1	519	2	C 1 2 1	Transmembrane	PolyAla-15	372	5.7	0.018	0.5327	0.5419	15.4	13	No	N/A	N/A	N/A	N/A	N/A	N/A	N/A
3f3a	38.1	519	2	C 1 2 1	Transmembrane	Ensemble-40 Bfactor-1 Homogeneous	130	5.7	0.086	0.579	0.587	16.09	17	No	N/A	N/A	N/A	N/A	N/A	N/A	N/A
3gia	40.5	444	2.32	C 1 2 1	Transmembrane	PolyAla-5	616	7.1	0.031	0.5297	0.5382	15.07	9	No	N/A	N/A	N/A	N/A	N/A	N/A	N/A
3gia	40.5	444	2.32	C 1 2 1	Transmembrane	Ensemble-20 Bfactor-2 Homogeneous	629	6.5	0.003	0.506	0.5412	17.67	11	No	N/A	N/A	N/A	N/A	N/A	N/A	N/A
3gud	66.7	258	2.2	P 3	Globular	PolyAla-10	359	7.5	0.027	0.5286	0.5446	13.48	11	No	N/A	N/A	N/A	N/A	N/A	N/A	N/A
3gud	66.7	258	2.2	P 3	Globular	Ensemble-20 Bfactor-1 Heterogeneous	136	7.7	0.016	0.5445	0.5662	14.42	10	No	N/A	N/A	N/A	N/A	N/A	N/A	N/A
3h7z	194.5	61	2.51	P 63	Coiled-Coil	PolyAla-25	138	8.4	0.505	0.4513	N/A	52.22	25	N/A	No	62	8	0.33	0.43	0.414	No
3h7z	194.5	61	2.51	P 63	Coiled-Coil	Ensemble-20 Bfactor-3 Heterogeneous	273	13	0.587	0.4414	N/A	44.22	15	N/A	No	43	8	0.36	0.45	0.452	No
3hc7	85.6	254	2	P 43 21 2	Globular	PolyAla-15	210	6.9	0.238	0.5595	0.5683	29.34	26	Yes	N/A	N/A	N/A	N/A	N/A	N/A	N/A
3hc7	85.6	254	2	P 43 21 2	Globular	Ensemble-15 Bfactor-3 Homogeneous	293	5.9	0.281	0.5409	0.5686	30.94	14	Yes	N/A	N/A	N/A	N/A	N/A	N/A	N/A
3hd6	38.6	490	2.9	P 63	Transmembrane	PolyAla-10	324	6.7	0.052	0.5161	0.5295	15.59	12	No	N/A	N/A	N/A	N/A	N/A	N/A	N/A
3hd6	38.6	490	2.9	P 63	Transmembrane	Ensemble-20 Bfactor-1 Homogeneous	172	6.9	0.017	0.5313	0.5453	17.71	15	No	N/A	N/A	N/A	N/A	N/A	N/A	N/A
3hfe	586.1	62	1.7	C 1 2 1	Coiled-Coil	PolyAla-15	226	11.3	0.025	0.5184	0.5042	50.57	24	N/A	No	66	43	0.28	0.31	0.701	Yes
3hfe	586.1	62	1.7	C 1 2 1	Coiled-Coil	Ensemble-30 Bfactor-4 Homogeneous	136	8.2	0.012	0.5612	0.5538	51.74	25	N/A	No	68	46	0.26	0.29	0.734	Yes
3kkd	44.3	474	2.09	C 1 2 1	Globular	PolyAla-20	662	10.1	0.376	0.489	0.5064	45.56	21	Yes	N/A	N/A	N/A	N/A	N/A	N/A	N/A
3kkd	44.3	474	2.09	C 1 2 1	Globular	Ensemble-30 Bfactor-1 Homogeneous	435	11	0.301	0.5024	0.5098	46.28	20	Yes	N/A	N/A	N/A	N/A	N/A	N/A	N/A
3klu	87.5	157	2.2	P 65	Globular	PolyAla-20	49	6.7	0.044	0.5307	0.5318	16.91	14	No	N/A	N/A	N/A	N/A	N/A	N/A	N/A
3klu	87.5	157	2.2	P 65	Globular	Ensemble-25 Bfactor-4 Heterogeneous	145	6.3	0.221	0.5018	0.5568	43.79	115	Yes	N/A	N/A	N/A	N/A	N/A	N/A	N/A
3kq5	46.4	393	2	C 1 2 1	Globular	PolyAla-20	102	7.5	0.038	0.5473	0.5678	15.92	12	No	N/A	N/A	N/A	N/A	N/A	N/A	N/A
3kq5	46.4	393	2	C 1 2 1	Globular	Ensemble-15 Bfactor-2 Homogeneous	399	7.4	0.014	0.5307	0.5287	16.78	8	No	N/A	N/A	N/A	N/A	N/A	N/A	N/A
3ly9	50	372	2.2	P 32 2 1	Globular	PolyAla-10	201	6.9	0.004	0.5502	0.5478	16.01	9	No	N/A	N/A	N/A	N/A	N/A	N/A	N/A
3ly9	50	372	2.2	P 32 2 1	Globular	Ensemble-15 Bfactor-4 Homogeneous	299	6.4	0.005	0.5324	0.538	16.84	10	No	N/A	N/A	N/A	N/A	N/A	N/A	N/A
3m78	40.1	314	2.6	H 3	Transmembrane	PolyAla-40	40	6.2	0.012	0.56	0.5639	16.8	17	No	N/A	N/A	N/A	N/A	N/A	N/A	N/A
3m78	40.1	314	2.6	H 3	Transmembrane	Ensemble-10 Bfactor-2 Homogeneous	583	5.6	0.017	0.4913	0.5113	22.41	11	No	N/A	N/A	N/A	N/A	N/A	N/A	N/A
3mlg	32.2	378	2.29	P 21 21 21	Globular	PolyAla-25	541	9.3	0.413	0.501	0.5199	52.56	20	Yes	N/A	N/A	N/A	N/A	N/A	N/A	N/A
3mlg	32.2	378	2.29	P 21 21 21	Globular	Ensemble-25 Bfactor-1 Heterogeneous	727	11.9	0.407	0.4982	0.526	54.48	24	Yes	N/A	N/A	N/A	N/A	N/A	N/A	N/A
3mqb	13.3	363	3.2	C 1 2 1	Coiled-Coil	PolyAla-10	109	10.9	0.008	0.5194	0.5443	32.54	9	No	N/A	N/A	N/A	N/A	N/A	N/A	N/A
3mqb	13.3	363	3.2	C 1 2 1	Coiled-Coil	Ensemble-30 Bfactor-2 Homogeneous	228	6.7	0.022	0.5177	0.5521	35.9	6	No	N/A	N/A	N/A	N/A	N/A	N/A	N/A
3n1b	41.6	282	2.39	C 1 2 1	Globular	PolyAla-20	104	7.3	0.011	0.549	0.6014	20.72	9	No	N/A	N/A	N/A	N/A	N/A	N/A	N/A
3n1b	41.6	282	2.39	C 1 2 1	Globular	Ensemble-10 Bfactor-4 Homogeneous	346	6.2	0.023	0.5296	0.5714	22.94	8	No	N/A	N/A	N/A	N/A	N/A	N/A	N/A
3q8t	160.4	192	1.9	C 1 2 1	Coiled-Coil	PolyAla-20	701	16.5	0.426	0.5172	0.5114	54.74	92	N/A	Yes	181	181	0.22	0.25	0.857	Yes
3q8t	160.4	192	1.9	C 1 2 1	Coiled-Coil	Ensemble-25 Bfactor-3 Homogeneous	723	12.6	0.397	0.5208	0.5295	55.63	93	N/A	No	182	175	0.22	0.26	0.81	Yes
3s4r	36.9	279	2.45	H 3 2	Coiled-Coil	PolyAla-40	188	8.7	-0.003	0.6087	0.5916	24.01	10	No	N/A	N/A	N/A	N/A	N/A	N/A	N/A
3s4r	36.9	279	2.45	H 3 2	Coiled-Coil	Ensemble-35 Bfactor-4 Homogeneous	173	6.7	0.001	0.6041	0.5798	25.98	9	No	N/A	N/A	N/A	N/A	N/A	N/A	N/A
3t97	81.5	129	2.8	P 21 21 21	Coiled-Coil	PolyAla-15	278	10	0.492	0.5293	0.5526	36.75	14	N/A	No	139	114	0.28	0.37	0.733	Yes
3t97	81.5	129	2.8	P 21 21 21	Coiled-Coil	Ensemble-20 Bfactor-3 Homogeneous	241	10.9	0.486	0.5352	0.5596	40.34	12	N/A	No	144	100	0.28	0.37	0.732	Yes
3trt	92.8	154	2.3	I 2 2 2	Coiled-Coil	PolyAla-30	222	7.5	0.094	0.5489	0.5656	31.45	14	N/A	No	85	0	0.45	0.49	0.03	No
3trt	92.8	154	2.3	I 2 2 2	Coiled-Coil	Ensemble-35 Bfactor-3 Homogeneous	288	9.2	0.331	0.5373	0.5457	56.99	70	N/A	Yes	135	109	0.29	0.35	0.796	Yes
3v86	262.8	27	2.91	P 3 2 1	Coiled-Coil	PolyAla-10	97	8.5	0.515	0.5102	0.4616	46.89	10	N/A	No	27	0	0.26	0.39	0.589	Yes
3v86	262.8	27	2.91	P 3 2 1	Coiled-Coil	Ensemble-30 Bfactor-4 Homogeneous	80	6.4	0.484	0.4844	0.4719	52.38	23	N/A	No	22	0	0.29	0.39	0.626	Yes
3vir	11.9	595	2.7	C 1 2 1	Coiled-Coil	PolyAla-35	451	11.5	0.039	0.5368	0.5488	25.77	9	No	N/A	N/A	N/A	N/A	N/A	N/A	N/A
3vir	11.9	595	2.7	C 1 2 1	Coiled-Coil	Ensemble-25 Bfactor-2 Homogeneous	549	10.9	0.027	0.5262	0.5208	24.88	9	No	N/A	N/A	N/A	N/A	N/A	N/A	N/A
3vp7	56.7	220	2.3	P 41 21 2	Globular	PolyAla-10	413	5.2	0.319	0.5103	0.5435	42.04	22	Yes	N/A	N/A	N/A	N/A	N/A	N/A	N/A
3vp7	56.7	220	2.3	P 41 21 2	Globular	Ensemble-20 Bfactor-4 Heterogeneous	251	6.1	0.376	0.5333	0.5764	45.81	21	Yes	N/A	N/A	N/A	N/A	N/A	N/A	N/A
3wlr	35.8	609	2.2	P 43 21 2	Globular	PolyAla-25	73	6.7	0.003	0.6596	0.6691	14.06	14	No	N/A	N/A	N/A	N/A	N/A	N/A	N/A
3wlr	35.8	609	2.2	P 43 21 2	Globular	Ensemble-30 Bfactor-2 Homogeneous	126	7.6	0.004	0.6043	0.6258	15.04	11	No	N/A	N/A	N/A	N/A	N/A	N/A	N/A
3x3b	66.7	290	2.3	I 2 2 2	Transmembrane	PolyAla-35	65	6.6	0.023	0.6081	0.613	17.3	12	No	N/A	N/A	N/A	N/A	N/A	N/A	N/A
3x3b	66.7	290	2.3	I 2 2 2	Transmembrane	Ensemble-15 Bfactor-2 Heterogeneous	348	5.9	0.035	0.5481	0.5772	19.35	11	No	N/A	N/A	N/A	N/A	N/A	N/A	N/A
3zux	51.7	332	2.2	P 41 2 2	Transmembrane	PolyAla-25	118	6.4	0	0.5603	0.6038	17.41	13	No	N/A	N/A	N/A	N/A	N/A	N/A	N/A
3zux	51.7	332	2.2	P 41 2 2	Transmembrane	Ensemble-35 Bfactor-3 Heterogeneous	277	6.2	0.026	0.5204	0.5535	18.71	12	No	N/A	N/A	N/A	N/A	N/A	N/A	N/A
4bpm	137.3	178	2	H 3 2	Transmembrane	PolyAla-30	257	10.2	0.379	0.4933	0.5159	49.87	53	Yes	N/A	N/A	N/A	N/A	N/A	N/A	N/A
4bpm	137.3	178	2	H 3 2	Transmembrane	Ensemble-35 Bfactor-3 Heterogeneous	303	9.5	0.362	0.4708	0.5092	49.98	78	Yes	N/A	N/A	N/A	N/A	N/A	N/A	N/A
4dzk	412.4	32	1.79	P 3 2 1	Coiled-Coil	PolyAla-15	474	15.4	0.613	0.4494	0.5217	51.78	28	N/A	No	26	0	0.36	0.4	0.655	Yes
4dzk	412.4	32	1.79	P 3 2 1	Coiled-Coil	Ensemble-10 Bfactor-3 Homogeneous	522	17.1	0.63	0.4443	0.4951	54.53	29	N/A	No	28	0	0.37	0.38	0.647	Yes
4ecg	41.2	381	2.29	I 41	Globular	PolyAla-35	80	7	0.015	0.5622	0.5555	16.28	21	No	N/A	N/A	N/A	N/A	N/A	N/A	N/A
4ecg	41.2	381	2.29	I 41	Globular	Ensemble-15 Bfactor-4 Heterogeneous	267	6.4	0.009	0.534	0.5539	17.62	17	No	N/A	N/A	N/A	N/A	N/A	N/A	N/A
4fp4	28.4	570	2	P 1 21 1	Globular	PolyAla-20	1267	11.1	0.384	0.4703	0.4897	47.49	26	Yes	N/A	N/A	N/A	N/A	N/A	N/A	N/A
4fp4	28.4	570	2	P 1 21 1	Globular	Ensemble-40 Bfactor-2 Heterogeneous	550	9.5	0.23	0.5052	0.5153	48.97	25	Yes	N/A	N/A	N/A	N/A	N/A	N/A	N/A
4gkw	4.14826	835	3.3	P 61	Coiled-Coil	PolyAla-35	210	11.2	0.389	0.4746	0.51	29.45	14	N/A	Yes	280	186	0.3	0.36	0.707	Yes
4gkw	4.14826	835	3.3	P 61	Coiled-Coil	Ensemble-25 Bfactor-3 Homogeneous	444	13	0.565	0.428	0.4623	33.48	11	N/A	Yes	283	135	0.3	0.36	0.719	Yes
4hw0	64.4	312	2	P 21 2 2	Globular	PolyAla-25	169	6.9	0.262	0.5574	0.5704	48.52	38	Yes	N/A	N/A	N/A	N/A	N/A	N/A	N/A
4hw0	64.4	312	2	P 21 2 2	Globular	Ensemble-30 Bfactor-4 Heterogeneous	175	8.7	0.298	0.5646	0.5602	49.53	33	Yes	N/A	N/A	N/A	N/A	N/A	N/A	N/A
4hwg	56.3	385	2	H 3 2	Globular	PolyAla-30	105	6.2	0.005	0.5362	0.5584	12.44	10	No	N/A	N/A	N/A	N/A	N/A	N/A	N/A
4hwg	56.3	385	2	H 3 2	Globular	Ensemble-10 Bfactor-4 Homogeneous	637	6	0.004	0.5022	0.5187	16.64	10	No	N/A	N/A	N/A	N/A	N/A	N/A	N/A
4mhl	75.1	177	2.08	P 21 21 2	Globular	PolyAla-35	214	4.8	0.412	0.4398	0.4512	51.09	30	Yes	N/A	N/A	N/A	N/A	N/A	N/A	N/A
4mhl	75.1	177	2.08	P 21 21 2	Globular	Ensemble-35 Bfactor-4 Heterogeneous	326	13.9	0.433	0.4328	0.438	51.86	32	Yes	N/A	N/A	N/A	N/A	N/A	N/A	N/A
4njn	59.3	211	2.4	H 3 2	Transmembrane	PolyAla-5	387	6.4	-0.007	0.514	0.5125	22.83	7	No	N/A	N/A	N/A	N/A	N/A	N/A	N/A
4njn	59.3	211	2.4	H 3 2	Transmembrane	Ensemble-25 Bfactor-2 Homogeneous	371	6.8	0.364	0.4815	0.5292	42.19	22	Yes	N/A	N/A	N/A	N/A	N/A	N/A	N/A
4pgs	65.6	217	2.5	P 65 2 2	Transmembrane	PolyAla-20	44	7.1	0.229	0.5616	0.5423	18.29	8	No	N/A	N/A	N/A	N/A	N/A	N/A	N/A
4pgs	65.6	217	2.5	P 65 2 2	Transmembrane	Ensemble-35 Bfactor-2 Homogeneous	369	8.7	0.419	0.4676	0.4613	41.44	28	Yes	N/A	N/A	N/A	N/A	N/A	N/A	N/A
4qkv	22	333	3	P 21 21 21	Coiled-Coil	PolyAla-20	402	11.5	0.43	0.5074	0.5292	32.18	13	N/A	No	237	49	0.36	0.44	0.545	Yes
4qkv	22	333	3	P 21 21 21	Coiled-Coil	Ensemble-25 Bfactor-3 Homogeneous	360	12.1	0.443	0.5053	0.5295	34.08	12	N/A	Yes	200	140	0.35	0.41	0.643	Yes
4ri2	34.4	424	2.35	P 21 21 21	Transmembrane	PolyAla-10	148	7.1	0.05	0.569	0.5736	15.49	8	No	N/A	N/A	N/A	N/A	N/A	N/A	N/A
4ri2	34.4	424	2.35	P 21 21 21	Transmembrane	Ensemble-25 Bfactor-3 Heterogeneous	627	9.6	0.309	0.5215	0.5514	43.56	26	Yes	N/A	N/A	N/A	N/A	N/A	N/A	N/A
4rym	34.3	181	2.8	P 21 21 21	Transmembrane	PolyAla-25	86	5.9	0.033	0.5489	0.575	23.36	8	No	N/A	N/A	N/A	N/A	N/A	N/A	N/A
4rym	34.3	181	2.8	P 21 21 21	Transmembrane	Ensemble-10 Bfactor-1 Homogeneous	327	6	-0.007	0.475	0.5746	26.93	9	No	N/A	N/A	N/A	N/A	N/A	N/A	N/A
4u5t	21.3	195	3.3	P 61	Coiled-Coil	PolyAla-15	96	11.5	0.447	0.5085	0.5254	31.39	10	N/A	Yes	65	65	0.3	0.33	0.73	Yes
4u5t	21.3	195	3.3	P 61	Coiled-Coil	Ensemble-15 Bfactor-3 Homogeneous	77	10.3	0.452	0.5102	0.5304	34.33	11	N/A	No	68	62	0.28	0.32	0.732	Yes
4uur	44.3	290	2.2	P 21 21 21	Globular	PolyAla-5	194	6.7	0.001	0.5397	0.5272	14.99	11	No	N/A	N/A	N/A	N/A	N/A	N/A	N/A
4uur	44.3	290	2.2	P 21 21 21	Globular	Ensemble-30 Bfactor-2 Heterogeneous	82	6.4	0.016	0.5428	0.5686	17.31	9	No	N/A	N/A	N/A	N/A	N/A	N/A	N/A
4wmz	40.8	539	2	P 1 21 1	Transmembrane	PolyAla-15	188	7.3	0.007	0.5355	0.5411	15.01	11	No	N/A	N/A	N/A	N/A	N/A	N/A	N/A
4wmz	40.8	539	2	P 1 21 1	Transmembrane	Ensemble-25 Bfactor-2 Homogeneous	290	6.7	0.01	0.533	0.5462	15.22	12	No	N/A	N/A	N/A	N/A	N/A	N/A	N/A
5ck0	33.5	626	1.99	P 6 2 2	Globular	PolyAla-10	35	7.5	0	0.5654	0.5587	12.3	11	No	N/A	N/A	N/A	N/A	N/A	N/A	N/A
5ck0	33.5	626	1.99	P 6 2 2	Globular	Ensemble-35 Bfactor-2 Homogeneous	75	7.7	0	0.563	0.5513	12.72	12	No	N/A	N/A	N/A	N/A	N/A	N/A	N/A
5eik	71.6	258	2.3	H 3 2	Transmembrane	PolyAla-25	52	7.5	0.013	0.5778	0.5716	17.07	12	No	N/A	N/A	N/A	N/A	N/A	N/A	N/A
5eik	71.6	258	2.3	H 3 2	Transmembrane	Ensemble-30 Bfactor-4 Homogeneous	397	5.9	0.308	0.4812	0.5015	43.46	33	Yes	N/A	N/A	N/A	N/A	N/A	N/A	N/A
5guf	74.9	182	2.39	C 2 2 21	Transmembrane	PolyAla-35	67	7.1	0.232	0.5477	0.5601	50.3	36	Yes	N/A	N/A	N/A	N/A	N/A	N/A	N/A
5guf	74.9	182	2.39	C 2 2 21	Transmembrane	Ensemble-25 Bfactor-2 Heterogeneous	315	5.8	0.365	0.4895	0.5203	49.39	23	Yes	N/A	N/A	N/A	N/A	N/A	N/A	N/A
5hxc	59.5	304	2.1	P 21 21 21	Transmembrane	PolyAla-15	878	15.7	0.439	0.4909	0.515	54.48	66	Yes	N/A	N/A	N/A	N/A	N/A	N/A	N/A
5hxc	59.5	304	2.1	P 21 21 21	Transmembrane	Ensemble-25 Bfactor-2 Homogeneous	986	16.3	0.389	0.4685	0.4995	55.85	89	Yes	N/A	N/A	N/A	N/A	N/A	N/A	N/A
5jki	72.1	222	2.25	I 2 2 2	Transmembrane	PolyAla-15	561	7.2	0.37	0.4961	0.5478	53.33	97	Yes	N/A	N/A	N/A	N/A	N/A	N/A	N/A
5jki	72.1	222	2.25	I 2 2 2	Transmembrane	Ensemble-40 Bfactor-2 Heterogeneous	317	11.2	0.299	0.5135	0.5457	54.59	64	Yes	N/A	N/A	N/A	N/A	N/A	N/A	N/A
5k7h	32.4	462	2.35	P 61	Globular	PolyAla-20	443	8.3	0.369	0.5066	0.5286	42.53	39	Yes	N/A	N/A	N/A	N/A	N/A	N/A	N/A
5k7h	32.4	462	2.35	P 61	Globular	Ensemble-15 Bfactor-3 Homogeneous	741	8.8	0.333	0.4916	0.528	43.89	31	Yes	N/A	N/A	N/A	N/A	N/A	N/A	N/A
5mlz	81.9	374	2	C 2 2 21	Transmembrane	PolyAla-10	780	6.3	0.23	0.5404	0.571	43.16	36	Yes	N/A	N/A	N/A	N/A	N/A	N/A	N/A
5mlz	81.9	374	2	C 2 2 21	Transmembrane	Ensemble-40 Bfactor-3 Homogeneous	431	7.8	0.21	0.5389	0.5665	43.7	39	Yes	N/A	N/A	N/A	N/A	N/A	N/A	N/A
5mq8	44.2	362	2.25	P 21 21 21	Globular	PolyAla-25	33	6.1	0.016	0.5909	0.5933	15.54	9	No	N/A	N/A	N/A	N/A	N/A	N/A	N/A
5mq8	44.2	362	2.25	P 21 21 21	Globular	Ensemble-15 Bfactor-4 Homogeneous	641	7.8	0.318	0.5113	0.5072	45.99	32	Yes	N/A	N/A	N/A	N/A	N/A	N/A	N/A
5o0t	133.1	206	2	P 21 21 21	Transmembrane	PolyAla-15	410	6	0.299	0.4934	0.5302	48.9	41	Yes	N/A	N/A	N/A	N/A	N/A	N/A	N/A
5o0t	133.1	206	2	P 21 21 21	Transmembrane	Ensemble-30 Bfactor-4 Heterogeneous	436	8.6	0.33	0.4879	0.5005	49.29	70	Yes	N/A	N/A	N/A	N/A	N/A	N/A	N/A
5t77	45.9	475	2	C 1 2 1	Transmembrane	PolyAla-15	271	6.8	0	0.5303	0.5535	15.84	19	No	N/A	N/A	N/A	N/A	N/A	N/A	N/A
5t77	45.9	475	2	C 1 2 1	Transmembrane	Ensemble-15 Bfactor-3 Heterogeneous	472	7.3	0.01	0.5299	0.5416	16.22	19	No	N/A	N/A	N/A	N/A	N/A	N/A	N/A
5tsa	32.6	309	2.4	I 1 2 1	Transmembrane	PolyAla-30	382	7.9	0.359	0.4785	0.4989	49.25	18	Yes	N/A	N/A	N/A	N/A	N/A	N/A	N/A
5tsa	32.6	309	2.4	I 1 2 1	Transmembrane	Ensemble-30 Bfactor-1 Homogeneous	606	8	0.462	0.4234	0.423	55.74	26	Yes	N/A	N/A	N/A	N/A	N/A	N/A	N/A
5ubd	74.1	260	2	P 1	Globular	PolyAla-15	288	8.3	0.305	0.5012	0.5231	18.27	12	No	N/A	N/A	N/A	N/A	N/A	N/A	N/A
5ubd	74.1	260	2	P 1	Globular	Ensemble-15 Bfactor-1 Homogeneous	323	8.3	0.356	0.506	0.5163	34.5	31	Yes	N/A	N/A	N/A	N/A	N/A	N/A	N/A
5ugw	98.3	175	2.31	P 3 2 1	Globular	PolyAla-20	449	14.7	0.444	0.5073	0.5214	52.39	33	Yes	N/A	N/A	N/A	N/A	N/A	N/A	N/A
5ugw	98.3	175	2.31	P 3 2 1	Globular	Ensemble-35 Bfactor-3 Homogeneous	302	11	0.381	0.5028	0.5046	52.84	33	Yes	N/A	N/A	N/A	N/A	N/A	N/A	N/A
5v41	26.6	572	2.05	P 21 21 2	Globular	PolyAla-5	270	6.2	0.003	0.5588	0.5763	15.24	9	No	N/A	N/A	N/A	N/A	N/A	N/A	N/A
5v41	26.6	572	2.05	P 21 21 2	Globular	Ensemble-25 Bfactor-1 Homogeneous	89	6.8	0.022	0.5924	0.6098	16.21	8	No	N/A	N/A	N/A	N/A	N/A	N/A	N/A
5wuf	67.6	249	2.4	H 3 2	Transmembrane	PolyAla-5	367	6.4	0.002	0.5518	0.5551	18.07	9	No	N/A	N/A	N/A	N/A	N/A	N/A	N/A
5wuf	67.6	249	2.4	H 3 2	Transmembrane	Ensemble-25 Bfactor-4 Heterogeneous	295	7	0.006	0.5447	0.5812	18.39	9	No	N/A	N/A	N/A	N/A	N/A	N/A	N/A
5xef	241.7	123	2	P62	Transmembrane	PolyAla-35	145	10.9	0.354	0.4795	0.5003	50.2	119	Yes	N/A	N/A	N/A	N/A	N/A	N/A	N/A
5xef	241.7	123	2	P62	Transmembrane	Ensemble-20 Bfactor-1 Homogeneous	581	20.3	0.494	0.4659	0.472	50.58	119	Yes	N/A	N/A	N/A	N/A	N/A	N/A	N/A
5xj6	53.7	201	2.37	P 2 21 21	Transmembrane	PolyAla-10	195	7.1	0.009	0.5495	0.612	21.97	10	No	N/A	N/A	N/A	N/A	N/A	N/A	N/A
5xj6	53.7	201	2.37	P 2 21 21	Transmembrane	Ensemble-20 Bfactor-4 Heterogeneous	390	7.2	0.369	0.4872	0.54	38.46	14	Yes	N/A	N/A	N/A	N/A	N/A	N/A	N/A
5xls	37.5	435	2.5	C 2 2 21	Transmembrane	PolyAla-20	462	6.2	0.018	0.5219	0.5408	18.44	8	No	N/A	N/A	N/A	N/A	N/A	N/A	N/A
5xls	37.5	435	2.5	C 2 2 21	Transmembrane	Ensemble-20 Bfactor-4 Homogeneous	621	7.9	0.002	0.5096	0.5593	18.2	10	No	N/A	N/A	N/A	N/A	N/A	N/A	N/A
5xpd	26.7	293	2.78	C 1 2 1	Transmembrane	PolyAla-10	282	6.5	0.025	0.5205	0.5316	24.42	13	No	N/A	N/A	N/A	N/A	N/A	N/A	N/A
5xpd	26.7	293	2.78	C 1 2 1	Transmembrane	Ensemble-15 Bfactor-3 Homogeneous	478	7.5	0.007	0.4717	0.545	27.31	10	No	N/A	N/A	N/A	N/A	N/A	N/A	N/A
5z2i	54.8	315	2.14	P 1 21 1	Globular	PolyAla-10	102	5.9	0.032	0.5511	0.5641	16.29	10	No	N/A	N/A	N/A	N/A	N/A	N/A	N/A
5z2i	54.8	315	2.14	P 1 21 1	Globular	Ensemble-15 Bfactor-4 Heterogeneous	80	5.8	0.033	0.5566	0.5523	17.35	13	No	N/A	N/A	N/A	N/A	N/A	N/A	N/A
5zle	26	292	2.6	C 1 2 1	Transmembrane	PolyAla-25	233	7.3	0.359	0.5052	0.5136	34.99	19	Yes	N/A	N/A	N/A	N/A	N/A	N/A	N/A
5zle	26	292	2.6	C 1 2 1	Transmembrane	Ensemble-30 Bfactor-2 Heterogeneous	461	5.6	0.387	0.4505	0.5088	36.01	16	Yes	N/A	N/A	N/A	N/A	N/A	N/A	N/A
6a2j	59	309	2.2	H 3	Transmembrane	PolyAla-10	180	7.3	0.004	0.5489	0.5703	15.24	16	No	N/A	N/A	N/A	N/A	N/A	N/A	N/A
6a2j	59	309	2.2	H 3	Transmembrane	Ensemble-25 Bfactor-1 Homogeneous	707	12.4	0.426	0.4957	0.5117	38.6	48	Yes	N/A	N/A	N/A	N/A	N/A	N/A	N/A
6bd4	32	420	2.4	C 2 2 21	Transmembrane	PolyAla-40	70	6.6	0.001	0.6382	0.6439	18.92	8	No	N/A	N/A	N/A	N/A	N/A	N/A	N/A
6bd4	32	420	2.4	C 2 2 21	Transmembrane	Ensemble-10 Bfactor-4 Homogeneous	91	8.8	0.007	0.5958	0.5875	21.4	9	No	N/A	N/A	N/A	N/A	N/A	N/A	N/A
6bri	11.8	416	3.27	P 31 21 1	Coiled-Coil	PolyAla-20	130	7.6	0.003	0.487	0.4784	20	11	No	N/A	N/A	N/A	N/A	N/A	N/A	N/A
6bri	11.8	416	3.27	P 31 21 1	Coiled-Coil	Ensemble-25 Bfactor-1 Heterogeneous	155	10.6	0.004	0.4826	0.5034	17.94	14	No	N/A	N/A	N/A	N/A	N/A	N/A	N/A
6cb2	63	293	2	C 2 2 2	Transmembrane	PolyAla-15	674	6	0.431	0.4715	0.5039	45.53	40	Yes	N/A	N/A	N/A	N/A	N/A	N/A	N/A
6cb2	63	293	2	C 2 2 2	Transmembrane	Ensemble-15 Bfactor-3 Homogeneous	824	12.9	0.382	0.4854	0.5182	45.63	39	Yes	N/A	N/A	N/A	N/A	N/A	N/A	N/A
6euq	36.5	419	2.2	C 1 2 1	Transmembrane	PolyAla-20	414	5.8	0.013	0.5133	0.5414	18.72	16	No	N/A	N/A	N/A	N/A	N/A	N/A	N/A
6euq	36.5	419	2.2	C 1 2 1	Transmembrane	Ensemble-15 Bfactor-4 Homogeneous	516	6.2	0.011	0.5159	0.5351	20.09	16	No	N/A	N/A	N/A	N/A	N/A	N/A	N/A
6gbr	21.3	284	3.15	P 21 21 21	Coiled-Coil	PolyAla-5	122	7.6	0.005	0.5661	0.5818	24.28	7	No	N/A	N/A	N/A	N/A	N/A	N/A	N/A
6gbr	21.3	284	3.15	P 21 21 21	Coiled-Coil	Ensemble-10 Bfactor-4 Homogeneous	203	6.8	0.006	0.5429	0.5725	27.06	8	No	N/A	N/A	N/A	N/A	N/A	N/A	N/A
6i6b	51	203	2.59	C 2 2 21	Transmembrane	PolyAla-20	293	5.7	0.387	0.4723	0.5046	39.42	27	Yes	N/A	N/A	N/A	N/A	N/A	N/A	N/A
6i6b	51	203	2.59	C 2 2 21	Transmembrane	Ensemble-20 Bfactor-3 Homogeneous	327	6.8	0.369	0.4772	0.507	40.73	23	Yes	N/A	N/A	N/A	N/A	N/A	N/A	N/A
6omt	80.5	232	2.05	P 6	Globular	PolyAla-15	351	6.4	0.346	0.4868	0.5323	49.51	39	Yes	N/A	N/A	N/A	N/A	N/A	N/A	N/A
6omt	80.5	232	2.05	P 6	Globular	Ensemble-10 Bfactor-4 Homogeneous	341	8.1	0.411	0.4976	0.5245	50.2	47	Yes	N/A	N/A	N/A	N/A	N/A	N/A	N/A
